# High frequency body site translocation of nosocomial *Pseudomonas aeruginosa*

**DOI:** 10.1101/2025.04.30.651244

**Authors:** Lewis W S Fisher, Harry A Thorpe, Davide Sassera, Jukka Corander, Josephine M Bryant

## Abstract

*Pseudomonas aeruginosa* is an important nosocomial pathogen which can cause serious infections across diverse anatomic locations. Infections can spread within an individual to different body sites, but the rate and directionality of this process is unknown. We explored within-host diversity as well as the body site translocation dynamics using de-convoluted metagenomic *P. aeruginosa* reads from 256 hospital patients sampled at both respiratory and gut sites. Of the 84 patients where *P. aeruginosa* genomes could be recovered, there were 27 cases where the same *P. aeruginosa* clone was detected across multiple body sites. Using a simulation approach, we found that the majority of body site sharing was likely due to within-patient translocation of clones rather than independent acquisition from the hospital environment. Using ancestral reconstruction, we predicted that most clones likely occupied a respiratory niche, and that the probable direction of clone transmission was lung-to-gut. We detected within-patient variation and noted a strong enrichment of mutations in genes associated with antimicrobial resistance, irrespective of sample type. There was significantly more translocation than has been previously reported and highlight that lower respiratory tract infections can result in persistent gut colonisation of *P. aeruginosa*, a major risk factor for sepsis in vulnerable hosts.
