## Extended Data Table.1 for "High frequency body site translocation of nosocomial *Pseudomonas aeruginosa*"

lane	ENA_sample_accession	ENA_run_accession	ST	fastbaps_level_1	fastbaps_level_2	strain	patient	date	sample_type
35764_4#23	ERS5348395	ERR7734445	207	9	20	Pseudomonas_aeruginosa_UCBPP-PA14_RAxML	53	12/04/2020	respiratory
35748_3#33	ERS5293974	ERR7569036	207	9	20	Pseudomonas_aeruginosa_UCBPP-PA14_RAxML	53	12/04/2020	respiratory
35763_4#21	ERS5347566	ERR7569776	207	9	20	Pseudomonas_aeruginosa_UCBPP-PA14_RAxML	53	07/04/2020	rectal
35763_3#95	ERS5347534	ERR7569754	207	9	20	Pseudomonas_aeruginosa_UCBPP-PA14_RAxML	53	14/04/2020	nasal
35763_4#89	ERS5347679	ERR7569844	207	9	20	Pseudomonas_aeruginosa_UCBPP-PA14_RAxML	53	14/04/2020	rectal
35764_1#34	ERS5294225	ERR7734182	207	9	20	Pseudomonas_aeruginosa_UCBPP-PA14_RAxML	53	12/04/2020	respiratory
35748_4#31	ERS5294098	ERR7569130	253	3	5	Pseudomonas_aeruginosa_UCBPP-PA14_RAxML	5	27/04/2020	respiratory
35764_2#46	ERS5294354	ERR7734290	253	3	5	Pseudomonas_aeruginosa_UCBPP-PA14_RAxML	5	27/04/2020	respiratory
35748_3#62	ERS5294018	ERR7569065	253	3	5	Pseudomonas_aeruginosa_UCBPP-PA14_RAxML	5	20/04/2020	respiratory
35750_1#60	ERS5286735	ERR7569247	253	3	5	Pseudomonas_aeruginosa_UCBPP-PA14_RAxML	5	18/04/2020	nasal
35764_3#53	ERS5346999	ERR7734380	253*	12	28	Pseudomonas_aeruginosa_UCBPP-PA14_RAxML	5	20/04/2020	respiratory
35750_2#77	ERS5286938	ERR7569360	253	3	5	Pseudomonas_aeruginosa_UCBPP-PA14_RAxML	5	28/04/2020	nasal
35750_2#22	ERS5286839	ERR7569305	253	3	5	Pseudomonas_aeruginosa_UCBPP-PA14_RAxML	5	22/04/2020	nasal
35750_3#45	ERS5287053	ERR7569424	253	3	5	Pseudomonas_aeruginosa_UCBPP-PA14_RAxML	5	05/05/2020	nasal
35748_3#60	ERS5294015	ERR7569063	253	3	5	Pseudomonas_aeruginosa_UCBPP-PA14_RAxML	79	17/04/2020	respiratory
35764_1#63	ERS5294258	ERR7734211	253	3	5	Pseudomonas_aeruginosa_UCBPP-PA14_RAxML	79	17/04/2020	respiratory
35763_2#74	ERS5347320	ERR7569639	253	3	5	Pseudomonas_aeruginosa_UCBPP-PA14_RAxML	79	07/04/2020	nasal
35763_3#46	ERS5347445	ERR7569705	253	3	5	Pseudomonas_aeruginosa_UCBPP-PA14_RAxML	79	07/04/2020	nasal
35750_1#3	ERS5286631	ERR7569190	253	3	5	Pseudomonas_aeruginosa_UCBPP-PA14_RAxML	79	14/04/2020	nasal
35764_3#50	ERS5346995	ERR7734377	253	3	5	Pseudomonas_aeruginosa_UCBPP-PA14_RAxML	79	17/04/2020	respiratory
35764_4#41	ERS5348425	ERR7734463	253	3	5	Pseudomonas_aeruginosa_UCBPP-PA14_RAxML	79	17/04/2020	respiratory
35750_1#89	ERS5286787	ERR7569276	253	3	5	Pseudomonas_aeruginosa_UCBPP-PA14_RAxML	79	21/04/2020	nasal
35763_3#90	ERS5347526	ERR7569749	253	3	7	Pseudomonas_aeruginosa_UCBPP-PA14_RAxML	107	14/04/2020	nasal
35750_1#46	ERS5286712	ERR7569233	253	3	5	Pseudomonas_aeruginosa_UCBPP-PA14_RAxML	17	16/04/2020	nasal
35748_3#56	ERS5294008	ERR7569059	253	3	5	Pseudomonas_aeruginosa_UCBPP-PA14_RAxML	17	17/04/2020	respiratory
35750_4#91	ERS5287292	ERR7569562	253	3	5	Pseudomonas_aeruginosa_UCBPP-PA14_RAxML	17	21/04/2020	rectal
35712_3#51	ERS5286467	ERR7568693	253	3	5	Pseudomonas_aeruginosa_UCBPP-PA14_RAxML	17	16/04/2020	nasal
35750_3#54	ERS5287067	ERR7569433	253	3	5	Pseudomonas_aeruginosa_UCBPP-PA14_RAxML	17	05/05/2020	nasal
35750_4#42	ERS5287202	ERR7569513	253	3	5	Pseudomonas_aeruginosa_UCBPP-PA14_RAxML	17	16/04/2020	rectal
35764_1#57	ERS5294252	ERR7734205	253	3	5	Pseudomonas_aeruginosa_UCBPP-PA14_RAxML	17	17/04/2020	respiratory
35173_1#35	ERS5078686	ERR7017911	253	3	5	Pseudomonas_aeruginosa_UCBPP-PA14_RAxML	17	21/04/2020	rectal
35748_1#23	ERS5287347	ERR7568857	253	3	5	Pseudomonas_aeruginosa_UCBPP-PA14_RAxML	17	23/04/2020	rectal
35750_1#14	ERS5286653	ERR7569201	253	3	5	Pseudomonas_aeruginosa_UCBPP-PA14_RAxML	17	14/04/2020	nasal
35748_1#48	ERS5287390	ERR7568882	253	3	5	Pseudomonas_aeruginosa_UCBPP-PA14_RAxML	17	28/04/2020	rectal
35763_3#34	ERS5347420	ERR7569693	253	3	5	Pseudomonas_aeruginosa_UCBPP-PA14_RAxML	15	07/04/2020	nasal
35748_3#94	ERS5294058	ERR7569097	253	3	5	Pseudomonas_aeruginosa_UCBPP-PA14_RAxML	58	26/04/2020	respiratory
35750_1#2	ERS5286630	ERR7569189	253	3	5	Pseudomonas_aeruginosa_UCBPP-PA14_RAxML	58	14/04/2020	nasal
35764_2#66	ERS5294380	ERR7734310	253	3	5	Pseudomonas_aeruginosa_UCBPP-PA14_RAxML	58	07/05/2020	respiratory
35764_4#86	ERS5348487	ERR7734508	253	3	5	Pseudomonas_aeruginosa_UCBPP-PA14_RAxML	58	07/05/2020	respiratory
35712_3#4	ERS5286388	ERR7568646	253	3	5	Pseudomonas_aeruginosa_UCBPP-PA14_RAxML	58	14/04/2020	nasal
35750_1#86	ERS5286782	ERR7569273	253	3	5	Pseudomonas_aeruginosa_UCBPP-PA14_RAxML	58	21/04/2020	nasal
35763_4#47	ERS5347612	ERR7569802	207	9	21	Pseudomonas_aeruginosa_UCBPP-PA14_RAxML	99	07/04/2020	rectal
35764_1#7	ERS5294196	ERR7734155	207	9	20	Pseudomonas_aeruginosa_UCBPP-PA14_RAxML	99	07/04/2020	respiratory
35764_4#4	ERS5348365	ERR7734426	207	9	20	Pseudomonas_aeruginosa_UCBPP-PA14_RAxML	99	07/04/2020	respiratory
35763_3#40	ERS5347432	ERR7569699	207	9	20	Pseudomonas_aeruginosa_UCBPP-PA14_RAxML	99	07/04/2020	nasal
35748_3#8	ERS5293933	ERR7569011	207	9	20	Pseudomonas_aeruginosa_UCBPP-PA14_RAxML	99	07/04/2020	respiratory
35764_1#59	ERS5294254	ERR7734207	253	3	5	Pseudomonas_aeruginosa_UCBPP-PA14_RAxML	28	17/04/2020	respiratory
35748_3#57	ERS5294009	ERR7569060	253	3	5	Pseudomonas_aeruginosa_UCBPP-PA14_RAxML	28	17/04/2020	respiratory
35763_4#88	ERS5347677	ERR7569843	253	3	5	Pseudomonas_aeruginosa_UCBPP-PA14_RAxML	28	14/04/2020	rectal
35763_4#20	ERS5347564	ERR7569775	253*	3	5	Pseudomonas_aeruginosa_UCBPP-PA14_RAxML	28	07/04/2020	rectal
35763_3#89	ERS5347524	ERR7569748	253	3	5	Pseudomonas_aeruginosa_UCBPP-PA14_RAxML	63	14/04/2020	nasal
35764_4#62	ERS5348456	ERR7734484	253	3	5	Pseudomonas_aeruginosa_UCBPP-PA14_RAxML	63	25/04/2020	respiratory
35764_2#69	ERS5294386	ERR7734313	253	3	8	Pseudomonas_aeruginosa_UCBPP-PA14_RAxML	63	07/05/2020	respiratory
35748_4#51	ERS5294123	ERR7569150	253	3	5	Pseudomonas_aeruginosa_UCBPP-PA14_RAxML	63	07/05/2020	respiratory
35763_4#13	ERS5347554	ERR7569768	253	3	5	Pseudomonas_aeruginosa_UCBPP-PA14_RAxML	63	07/04/2020	rectal
35750_2#58	ERS5286912	ERR7569341	253	3	5	Pseudomonas_aeruginosa_UCBPP-PA14_RAxML	63	28/04/2020	nasal
35764_4#88	ERS5348489	ERR7734510	253	3	5	Pseudomonas_aeruginosa_UCBPP-PA14_RAxML	63	07/05/2020	respiratory
35763_4#86	ERS5347674	ERR7569841	253	3	5	Pseudomonas_aeruginosa_UCBPP-PA14_RAxML	63	14/04/2020	rectal
35658_1#16	ERS5346420	ERR7450312	253	3	5	Pseudomonas_aeruginosa_UCBPP-PA14_RAxML	63	07/04/2020	rectal
35748_3#96	ERS5294059	ERR7569099	253	3	5	Pseudomonas_aeruginosa_UCBPP-PA14_RAxML	63	25/04/2020	respiratory
35764_2#10	ERS5294315	ERR7734254	253	3	5	Pseudomonas_aeruginosa_UCBPP-PA14_RAxML	63	25/04/2020	respiratory
35763_3#17	ERS5347387	ERR7569676	253	3	5	Pseudomonas_aeruginosa_UCBPP-PA14_RAxML	63	07/04/2020	nasal
35763_4#58	ERS5347632	ERR7569813	253	3	5	Pseudomonas_aeruginosa_UCBPP-PA14_RAxML	110	10/04/2020	rectal
35763_4#80	ERS5347668	ERR7569835	253	3	5	Pseudomonas_aeruginosa_UCBPP-PA14_RAxML	110	14/04/2020	rectal
35763_4#5	ERS5347545	ERR7569760	253	3	5	Pseudomonas_aeruginosa_UCBPP-PA14_RAxML	110	07/04/2020	rectal
35750_1#71	ERS5286754	ERR7569258	253	3	5	Pseudomonas_aeruginosa_UCBPP-PA14_RAxML	110	21/04/2020	nasal
35748_3#82	ERS5294042	ERR7569085	253	3	5	Pseudomonas_aeruginosa_UCBPP-PA14_RAxML	110	22/04/2020	respiratory
35658_1#64	ERS5346500	ERR7450359	253	3	5	Pseudomonas_aeruginosa_UCBPP-PA14_RAxML	110	10/04/2020	rectal
35750_4#2	ERS5287132	ERR7569473	Novel*	10	22	Pseudomonas_aeruginosa_39016_RAxML	62	14/04/2020	rectal
35801_1#59	ERS5286603	ERR7734577	235	11	24	Pseudomonas_aeruginosa_39016_RAxML	20	07/05/2020	rectal
35748_2#67	ERS5293889	ERR7568997	235	11	24	Pseudomonas_aeruginosa_39016_RAxML	20	07/05/2020	rectal
35658_3#78	ERS5213377	ERR7450563	235	11	24	Pseudomonas_aeruginosa_39016_RAxML	20	30/04/2020	rectal
35658_3#12	ERS5213293	ERR7450497	235	11	24	Pseudomonas_aeruginosa_39016_RAxML	20	28/04/2020	rectal
35173_1#47	ERS5078699	ERR7017923	235	11	24	Pseudomonas_aeruginosa_39016_RAxML	20	21/04/2020	rectal
35748_1#26	ERS5287352	ERR7568860	235	11	24	Pseudomonas_aeruginosa_39016_RAxML	20	23/04/2020	rectal
35173_1#76	ERS5078735	ERR7017952	235	11	24	Pseudomonas_aeruginosa_39016_RAxML	20	23/04/2020	rectal
35763_4#7	ERS5347547	ERR7569762	903	12	28	Pseudomonas_aeruginosa_CHA_RAxML	75	09/04/2020	rectal
35748_2#57	ERS5293877	ERR7568987	Novel	1	2	Pseudomonas_aeruginosa_0C2E_RAxML	19	05/05/2020	rectal
35750_4#44	ERS5287209	ERR7569515	Novel	1	2	Pseudomonas_aeruginosa_0C2E_RAxML	19	16/04/2020	rectal
35763_4#68	ERS5347648	ERR7569823	381	1	2	Pseudomonas_aeruginosa_0C2E_RAxML	19	11/04/2020	rectal
35750_4#11	ERS5287148	ERR7569482	381	1	2	Pseudomonas_aeruginosa_0C2E_RAxML	19	14/04/2020	rectal
35658_2#32	ERS5346598	ERR7450422	Novel	1	2	Pseudomonas_aeruginosa_0C2E_RAxML	19	14/04/2020	rectal
35748_1#2	ERS5287304	ERR7568836	381	1	2	Pseudomonas_aeruginosa_0C2E_RAxML	19	21/04/2020	rectal
35764_2#54	ERS5294362	ERR7734298	381*	1	2	Pseudomonas_aeruginosa_0C2E_RAxML	49	06/05/2020	respiratory
35764_4#79	ERS5348480	ERR7734501	381*	1	2	Pseudomonas_aeruginosa_0C2E_RAxML	49	06/05/2020	respiratory
35764_2#55	ERS5294363	ERR7734299	381*	1	2	Pseudomonas_aeruginosa_0C2E_RAxML	49	05/05/2020	respiratory
35764_4#80	ERS5348481	ERR7734502	381*	1	2	Pseudomonas_aeruginosa_0C2E_RAxML	49	05/05/2020	respiratory
35748_2#27	ERS5293835	ERR7568957	Novel*	1	2	Pseudomonas_aeruginosa_0C2E_RAxML	49	05/05/2020	rectal
35748_4#38	ERS5294107	ERR7569137	381*	1	2	Pseudomonas_aeruginosa_0C2E_RAxML	49	05/05/2020	respiratory
35764_1#58	ERS5294253	ERR7734206	309	11	25	Pseudomonas_aeruginosa_D429Q_RAxML	58	17/04/2020	respiratory
35763_4#24	ERS5347572	ERR7569779	309	11	25	Pseudomonas_aeruginosa_D429Q_RAxML	58	07/04/2020	rectal
35658_1#28	ERS5346439	ERR7450324	309	11	25	Pseudomonas_aeruginosa_D429Q_RAxML	58	07/04/2020	rectal
35764_4#6	ERS5348368	ERR7734428	508	7	15	Pseudomonas_aeruginosa_2C22_RAxML	51	07/04/2020	respiratory
35750_3#55	ERS5287069	ERR7569434	Novel	7	15	Pseudomonas_aeruginosa_2C22_RAxML	19	05/05/2020	nasal
35748_1#93	ERS5287466	ERR7568927	Novel	7	15	Pseudomonas_aeruginosa_2C22_RAxML	19	28/04/2020	rectal
35750_1#53	ERS5286724	ERR7569240	508	7	15	Pseudomonas_aeruginosa_2C22_RAxML	20	16/04/2020	nasal
35712_4#96	ERS5374384	ERR7568834	Novel	7	15	Pseudomonas_aeruginosa_2C22_RAxML	20	05/05/2020	nasal
35764_3#79	ERS5347041	ERR7734405	508	7	15	Pseudomonas_aeruginosa_2C22_RAxML	20	23/04/2020	respiratory
35764_4#64	ERS5348458	ERR7734486	Novel	7	15	Pseudomonas_aeruginosa_2C22_RAxML	20	23/04/2020	respiratory
35750_3#56	ERS5287070	ERR7569435	Novel	7	15	Pseudomonas_aeruginosa_2C22_RAxML	20	05/05/2020	nasal
35712_3#58	ERS5286481	ERR7568700	508	7	15	Pseudomonas_aeruginosa_2C22_RAxML	20	16/04/2020	nasal
35763_3#30	ERS5347412	ERR7569689	508	7	15	Pseudomonas_aeruginosa_2C22_RAxML	20	09/04/2020	nasal
35764_1#5	ERS5294194	ERR7734153	508	7	15	Pseudomonas_aeruginosa_2C22_RAxML	20	15/04/2020	respiratory
35750_4#40	ERS5287201	ERR7569511	Novel*	10	23	Pseudomonas_aeruginosa_2C22_RAxML	20	16/04/2020	rectal
35750_1#22	ERS5286667	ERR7569209	Novel	7	15	Pseudomonas_aeruginosa_2C22_RAxML	20	14/04/2020	nasal
35748_4#2	ERS5294061	ERR7569101	Novel	7	15	Pseudomonas_aeruginosa_2C22_RAxML	20	23/04/2020	respiratory
35750_2#25	ERS5286844	ERR7569308	Novel	7	15	Pseudomonas_aeruginosa_2C22_RAxML	20	23/04/2020	nasal
35712_3#24	ERS5286417	ERR7568666	Novel	7	15	Pseudomonas_aeruginosa_2C22_RAxML	20	14/04/2020	nasal
35750_2#10	ERS5286816	ERR7569293	508	7	15	Pseudomonas_aeruginosa_2C22_RAxML	20	21/04/2020	nasal
35712_4#14	ERS5374258	ERR7568752	508	7	15	Pseudomonas_aeruginosa_2C22_RAxML	20	23/04/2020	nasal
35764_2#12	ERS5294318	ERR7734256	508	7	15	Pseudomonas_aeruginosa_2C22_RAxML	20	23/04/2020	respiratory
35750_4#14	ERS5287153	ERR7569485	235*	10	23	Pseudomonas_aeruginosa_2C22_RAxML	20	14/04/2020	rectal
35750_2#92	ERS5286963	ERR7569375	Novel	7	15	Pseudomonas_aeruginosa_2C22_RAxML	20	28/04/2020	nasal
35750_3#20	ERS5287010	ERR7569399	508	7	15	Pseudomonas_aeruginosa_2C22_RAxML	20	30/04/2020	nasal
35748_1#5	ERS5287312	ERR7568839	235*	10	23	Pseudomonas_aeruginosa_39016_RAxML	20	21/04/2020	rectal
35748_1#51	ERS5287394	ERR7568885	508	7	15	Pseudomonas_aeruginosa_2C22_RAxML	20	28/04/2020	rectal
35748_3#17	ERS5293948	ERR7569020	274	12	28	Pseudomonas_aeruginosa_2C22_RAxML	104	10/04/2020	respiratory
35764_1#18	ERS5294207	ERR7734166	Novel	12	28	Pseudomonas_aeruginosa_2C22_RAxML	104	10/04/2020	respiratory
35763_4#53	ERS5347622	ERR7569808	Novel*	10	23	Pseudomonas_aeruginosa_2C22_RAxML	104	07/04/2020	rectal
35764_3#19	ERS5346949	ERR7734346	274*	12	28	Pseudomonas_aeruginosa_2C22_RAxML	104	10/04/2020	respiratory
35764_4#11	ERS5348375	ERR7734433	274	12	28	Pseudomonas_aeruginosa_2C22_RAxML	104	10/04/2020	respiratory
35764_1#68	ERS5294265	ERR7734216	Novel	7	15	Pseudomonas_aeruginosa_2C22_RAxML	85	19/04/2020	respiratory
35764_4#46	ERS5348433	ERR7734468	508	7	15	Pseudomonas_aeruginosa_2C22_RAxML	85	19/04/2020	respiratory
35748_3#65	ERS5294022	ERR7569068	508	7	15	Pseudomonas_aeruginosa_2C22_RAxML	85	19/04/2020	respiratory
35748_3#18	ERS5293950	ERR7569021	508	7	15	Pseudomonas_aeruginosa_2C22_RAxML	15	07/04/2020	respiratory
35763_4#50	ERS5347616	ERR7569805	508	7	15	Pseudomonas_aeruginosa_2C22_RAxML	15	07/04/2020	rectal
35712_4#62	ERS5374333	ERR7568800	Novel	7	15	Pseudomonas_aeruginosa_2C22_RAxML	15	27/04/2020	nasal
35750_3#53	ERS5287065	ERR7569432	Novel	7	15	Pseudomonas_aeruginosa_2C22_RAxML	15	05/05/2020	nasal
35764_4#12	ERS5348377	ERR7734434	Novel	7	15	Pseudomonas_aeruginosa_2C22_RAxML	15	07/04/2020	respiratory
35750_2#88	ERS5286956	ERR7569371	508	7	15	Pseudomonas_aeruginosa_2C22_RAxML	15	27/04/2020	nasal
35763_3#65	ERS5347477	ERR7569724	508	7	15	Pseudomonas_aeruginosa_2C22_RAxML	15	10/04/2020	nasal
35764_1#19	ERS5294208	ERR7734167	Novel	7	15	Pseudomonas_aeruginosa_2C22_RAxML	15	07/04/2020	respiratory
35763_4#63	ERS5347641	ERR7569818	508	7	15	Pseudomonas_aeruginosa_2C22_RAxML	15	10/04/2020	rectal
35750_3#19	ERS5287008	ERR7569398	508	7	15	Pseudomonas_aeruginosa_2C22_RAxML	15	30/04/2020	nasal
35750_1#17	ERS5286659	ERR7569204	508	7	15	Pseudomonas_aeruginosa_2C22_RAxML	15	14/04/2020	nasal
35764_2#32	ERS5294340	ERR7734276	508	7	15	Pseudomonas_aeruginosa_2C22_RAxML	126	01/05/2020	respiratory
35750_2#55	ERS5286897	ERR7569338	Novel	7	15	Pseudomonas_aeruginosa_2C22_RAxML	126	28/04/2020	nasal
35750_3#30	ERS5287027	ERR7569409	508	7	15	Pseudomonas_aeruginosa_2C22_RAxML	126	05/05/2020	nasal
35750_4#65	ERS5287247	ERR7569536	Novel	7	15	Pseudomonas_aeruginosa_2C22_RAxML	126	21/04/2020	rectal
35763_3#88	ERS5347522	ERR7569747	Novel	7	15	Pseudomonas_aeruginosa_2C22_RAxML	126	14/04/2020	nasal
35748_4#21	ERS5294086	ERR7569120	508	7	15	Pseudomonas_aeruginosa_2C22_RAxML	126	01/05/2020	respiratory
35712_4#4	ERS5374240	ERR7568742	508	7	15	Pseudomonas_aeruginosa_2C22_RAxML	126	21/04/2020	nasal
35750_2#14	ERS5286824	ERR7569297	508	7	15	Pseudomonas_aeruginosa_2C22_RAxML	126	21/04/2020	nasal
35764_4#70	ERS5348469	ERR7734492	508	7	15	Pseudomonas_aeruginosa_2C22_RAxML	126	01/05/2020	respiratory
35764_4#59	ERS5348455	ERR7734481	508	7	15	Pseudomonas_aeruginosa_2C22_RAxML	16	25/04/2020	respiratory
35764_1#26	ERS5294216	ERR7734174	508	7	15	Pseudomonas_aeruginosa_2C22_RAxML	16	07/04/2020	respiratory
35748_4#59	ERS5294135	ERR7569158	Novel	7	15	Pseudomonas_aeruginosa_2C22_RAxML	10	07/05/2020	respiratory
35750_3#49	ERS5287060	ERR7569428	508	7	15	Pseudomonas_aeruginosa_2C22_RAxML	10	05/05/2020	nasal
35764_4#75	ERS5348476	ERR7734497	508	7	15	Pseudomonas_aeruginosa_2C22_RAxML	10	07/05/2020	respiratory
35764_2#81	ERS5294409	ERR7734325	Novel	7	15	Pseudomonas_aeruginosa_2C22_RAxML	10	07/05/2020	respiratory
35764_2#57	ERS5294365	ERR7734301	111	6	13	Pseudomonas_aeruginosa_1709-12_RAxML	51	05/05/2020	respiratory
35764_4#81	ERS5348482	ERR7734503	111	6	13	Pseudomonas_aeruginosa_1709-12_RAxML	51	05/05/2020	respiratory
35750_4#81	ERS5287274	ERR7569552	111	6	13	Pseudomonas_aeruginosa_1709-12_RAxML	51	21/04/2020	rectal
35764_2#38	ERS5294346	ERR7734282	111	6	13	Pseudomonas_aeruginosa_1709-12_RAxML	51	29/04/2020	respiratory
35748_3#84	ERS5294045	ERR7569087	111	6	13	Pseudomonas_aeruginosa_1709-12_RAxML	51	22/04/2020	respiratory
35712_1#94	ERS5214241	ERR7568544	111	6	13	Pseudomonas_aeruginosa_1709-12_RAxML	51	05/05/2020	rectal
35764_1#93	ERS5294299	ERR7734241	111	6	13	Pseudomonas_aeruginosa_1709-12_RAxML	51	22/04/2020	respiratory
35748_1#43	ERS5287382	ERR7568877	111	6	13	Pseudomonas_aeruginosa_1709-12_RAxML	51	28/04/2020	rectal
35658_3#1	ERS5213280	ERR7450486	111	6	13	Pseudomonas_aeruginosa_1709-12_RAxML	51	28/04/2020	rectal
35748_2#39	ERS5293853	ERR7568969	111	6	13	Pseudomonas_aeruginosa_1709-12_RAxML	51	05/05/2020	rectal
35801_1#26	ERS5286565	ERR7734544	111	6	13	Pseudomonas_aeruginosa_1709-12_RAxML	51	05/05/2020	rectal
35658_1#37	ERS5346449	ERR7450333	111	6	14	Pseudomonas_aeruginosa_1709-12_RAxML	85	07/04/2020	rectal
35763_4#96	ERS5347688	ERR7569851	111	6	13	Pseudomonas_aeruginosa_1709-12_RAxML	85	14/04/2020	rectal
35712_4#55	ERS5374322	ERR7568793	446	8	17	Pseudomonas_aeruginosa_E429_RAxML	62	28/04/2020	nasal
35748_1#82	ERS5287446	ERR7568916	446	8	17	Pseudomonas_aeruginosa_E429_RAxML	62	28/04/2020	rectal
35750_2#79	ERS5286942	ERR7569362	446	8	17	Pseudomonas_aeruginosa_E429_RAxML	62	28/04/2020	nasal
35750_3#40	ERS5287043	ERR7569419	446	8	17	Pseudomonas_aeruginosa_E429_RAxML	62	05/05/2020	nasal
35748_3#31	ERS5293972	ERR7569034	446	8	17	Pseudomonas_aeruginosa_E429_RAxML	95	06/04/2020	respiratory
35750_4#6	ERS5287139	ERR7569477	446	8	17	Pseudomonas_aeruginosa_E429_RAxML	95	14/04/2020	rectal
35764_4#21	ERS5348394	ERR7734443	446	8	17	Pseudomonas_aeruginosa_E429_RAxML	95	06/04/2020	respiratory
35764_1#31	ERS5294222	ERR7734179	446*	8	19	Pseudomonas_aeruginosa_E429_RAxML	95	06/04/2020	respiratory
35750_2#9	ERS5286814	ERR7569292	446	8	17	Pseudomonas_aeruginosa_E429_RAxML	102	21/04/2020	nasal
35764_4#40	ERS5348424	ERR7734462	446	8	17	Pseudomonas_aeruginosa_E429_RAxML	102	15/04/2020	respiratory
35764_1#62	ERS5294257	ERR7734210	446	8	17	Pseudomonas_aeruginosa_E429_RAxML	102	15/04/2020	respiratory
35748_3#59	ERS5294013	ERR7569062	446	8	17	Pseudomonas_aeruginosa_E429_RAxML	102	15/04/2020	respiratory
35750_1#78	ERS5286767	ERR7569265	Novel	12	28	Pseudomonas_aeruginosa_EC22_RAxML	107	21/04/2020	nasal
35750_1#93	ERS5286795	ERR7569280	676	12	28	Pseudomonas_aeruginosa_EC22_RAxML	94	21/04/2020	nasal
35763_4#41	ERS5347602	ERR7569796	676	12	28	Pseudomonas_aeruginosa_EC22_RAxML	94	07/04/2020	rectal
35748_1#19	ERS5287340	ERR7568853	676	12	28	Pseudomonas_aeruginosa_EC22_RAxML	94	23/04/2020	rectal
35750_1#39	ERS5286699	ERR7569226	676	12	28	Pseudomonas_aeruginosa_EC22_RAxML	94	15/04/2020	nasal
35748_3#53	ERS5294004	ERR7569056	2696	12	28	Pseudomonas_aeruginosa_FA0A_RAxML	138	16/04/2020	respiratory
35764_1#54	ERS5294248	ERR7734202	2696	12	28	Pseudomonas_aeruginosa_FA0A_RAxML	138	16/04/2020	respiratory
35764_4#37	ERS5348419	ERR7734459	2696	12	28	Pseudomonas_aeruginosa_FA0A_RAxML	138	16/04/2020	respiratory
35750_1#63	ERS5286740	ERR7569250	2696	12	28	Pseudomonas_aeruginosa_FA0A_RAxML	138	21/04/2020	nasal
35763_3#79	ERS5347504	ERR7569738	2696	12	28	Pseudomonas_aeruginosa_FA0A_RAxML	138	14/04/2020	nasal
35763_4#54	ERS5347624	ERR7569809	Novel*	12	28	Pseudomonas_aeruginosa_PAO1_v2_RAxML	105	07/04/2020	rectal
35763_3#15	ERS5347382	ERR7569674	Novel*	12	28	Pseudomonas_aeruginosa_PAO1_v2_RAxML	105	07/04/2020	nasal
35764_2#82	ERS5294411	ERR7734326	575	2	3	Pseudomonas_aeruginosa_PAO1_v2_RAxML	75	08/05/2020	respiratory
35658_3#21	ERS5213306	ERR7450506	575	2	3	Pseudomonas_aeruginosa_PAO1_v2_RAxML	75	28/04/2020	rectal
35748_4#60	ERS5294138	ERR7569159	575	2	3	Pseudomonas_aeruginosa_PAO1_v2_RAxML	75	08/05/2020	respiratory
35750_4#62	ERS5287242	ERR7569533	Novel	2	3	Pseudomonas_aeruginosa_PAO1_v2_RAxML	75	21/04/2020	rectal
35764_4#8	ERS5348371	ERR7734430	575	2	3	Pseudomonas_aeruginosa_PAO1_v2_RAxML	75	08/04/2020	respiratory
35764_1#14	ERS5294203	ERR7734162	Novel	2	3	Pseudomonas_aeruginosa_PAO1_v2_RAxML	75	08/04/2020	respiratory
35748_1#57	ERS5287404	ERR7568891	Novel	2	3	Pseudomonas_aeruginosa_PAO1_v2_RAxML	75	28/04/2020	rectal
35658_2#94	ERS5346684	ERR7450484	575	2	3	Pseudomonas_aeruginosa_PAO1_v2_RAxML	75	21/04/2020	rectal
35764_4#9	ERS5348372	ERR7734431	575	2	3	Pseudomonas_aeruginosa_PAO1_v2_RAxML	75	09/04/2020	respiratory
35764_1#15	ERS5294204	ERR7734163	Novel	2	3	Pseudomonas_aeruginosa_PAO1_v2_RAxML	75	09/04/2020	respiratory
35748_3#14	ERS5293942	ERR7569017	Novel	2	3	Pseudomonas_aeruginosa_PAO1_v2_RAxML	75	09/04/2020	respiratory
35764_4#95	ERS5348498	ERR7734517	575	2	3	Pseudomonas_aeruginosa_PAO1_v2_RAxML	75	08/05/2020	respiratory
35763_4#34	ERS5347591	ERR7569789	Novel*	10	23	Pseudomonas_aeruginosa_PAO1_v2_RAxML	85	07/04/2020	rectal
35764_1#69	ERS5294266	ERR7734217	244	12	28	Pseudomonas_aeruginosa_PAO1_RAxML	107	18/04/2020	respiratory
35764_1#60	ERS5294255	ERR7734208	244	12	28	Pseudomonas_aeruginosa_PAO1_RAxML	107	15/04/2020	respiratory
35764_4#38	ERS5348420	ERR7734460	244	12	28	Pseudomonas_aeruginosa_PAO1_RAxML	107	15/04/2020	respiratory
35750_4#39	ERS5287199	ERR7569510	244	12	28	Pseudomonas_aeruginosa_PAO1_RAxML	107	16/04/2020	rectal
35748_2#40	ERS5293854	ERR7568970	553	4	9	Pseudomonas_aeruginosa_1BAE_RAxML	62	05/05/2020	rectal
35764_4#72	ERS5348472	ERR7734494	Novel	12	27	Pseudomonas_aeruginosa_3C1A_RAxML	254	29/04/2020	respiratory
35764_2#83	ERS5294413	ERR7734327	Novel	12	27	Pseudomonas_aeruginosa_3C1A_RAxML	254	29/04/2020	respiratory
35748_4#24	ERS5294090	ERR7569123	132*	12	27	Pseudomonas_aeruginosa_3C1A_RAxML	254	29/04/2020	respiratory
35764_2#49	ERS5294357	ERR7734293	132	12	27	Pseudomonas_aeruginosa_3C1A_RAxML	73	27/04/2020	respiratory
35748_4#33	ERS5294100	ERR7569132	Novel	12	27	Pseudomonas_aeruginosa_3C1A_RAxML	73	27/04/2020	respiratory
35764_4#94	ERS5348497	ERR7734516	132	12	27	Pseudomonas_aeruginosa_3C1A_RAxML	73	08/05/2020	respiratory
35748_4#4	ERS5294063	ERR7569103	132	12	27	Pseudomonas_aeruginosa_3C1A_RAxML	73	26/04/2020	respiratory
35764_2#14	ERS5294320	ERR7734258	Novel	12	27	Pseudomonas_aeruginosa_3C1A_RAxML	73	26/04/2020	respiratory
35750_1#9	ERS5286643	ERR7569196	253	3	5	Pseudomonas_aeruginosa_UCBPP-PA14_RAxML	52	14/04/2020	nasal
35750_4#1	ERS5287130	ERR7569472	253	3	5	Pseudomonas_aeruginosa_UCBPP-PA14_RAxML	86	14/04/2020	rectal
35763_2#70	ERS5347314	ERR7569635	253	3	5	Pseudomonas_aeruginosa_UCBPP-PA14_RAxML	93	09/04/2020	nasal
35763_4#91	ERS5347681	ERR7569846	253	3	5	Pseudomonas_aeruginosa_UCBPP-PA14_RAxML	69	14/04/2020	rectal
35658_2#9	ERS5346565	ERR7450399	253	3	5	Pseudomonas_aeruginosa_UCBPP-PA14_RAxML	69	14/04/2020	rectal
35748_2#14	ERS5293820	ERR7568944	253	3	5	Pseudomonas_aeruginosa_UCBPP-PA14_RAxML	195	02/05/2020	rectal
35763_4#25	ERS5347571	ERR7569780	253	3	5	Pseudomonas_aeruginosa_UCBPP-PA14_RAxML	66	07/04/2020	rectal
35764_2#70	ERS5294387	ERR7734314	253*	12	28	Pseudomonas_aeruginosa_UCBPP-PA14_RAxML	64	07/05/2020	respiratory
35750_4#9	ERS5287145	ERR7569480	253	3	5	Pseudomonas_aeruginosa_UCBPP-PA14_RAxML	144	14/04/2020	rectal
35764_2#47	ERS5294355	ERR7734291	Novel*	3	6	Pseudomonas_aeruginosa_UCBPP-PA14_RAxML	2	27/04/2020	respiratory
35748_1#6	ERS5287314	ERR7568840	235*	11	26	Pseudomonas_aeruginosa_39016_RAxML	71	21/04/2020	rectal
35748_4#54	ERS5294127	ERR7569153	235	11	24	Pseudomonas_aeruginosa_39016_RAxML	67	07/05/2020	respiratory
35764_4#89	ERS5348491	ERR7734511	235	11	24	Pseudomonas_aeruginosa_39016_RAxML	67	07/05/2020	respiratory
35764_2#73	ERS5294393	ERR7734317	235	11	24	Pseudomonas_aeruginosa_39016_RAxML	67	07/05/2020	respiratory
35748_1#17	ERS5287336	ERR7568851	235*	11	26	Pseudomonas_aeruginosa_39016_RAxML	179	23/04/2020	rectal
35658_3#29	ERS5213317	ERR7450514	Novel	12	28	Pseudomonas_aeruginosa_2192_RAxML	60	28/04/2020	rectal
35763_4#11	ERS5347552	ERR7569766	Novel	12	28	Pseudomonas_aeruginosa_2192_RAxML	60	07/04/2020	rectal
35750_4#21	ERS5287167	ERR7569492	252	12	28	Pseudomonas_aeruginosa_2192_RAxML	60	15/04/2020	rectal
35748_1#62	ERS5287412	ERR7568896	252	12	28	Pseudomonas_aeruginosa_2192_RAxML	60	28/04/2020	rectal
35763_4#31	ERS5347584	ERR7569786	1238*	12	28	Pseudomonas_aeruginosa_2192_RAxML	82	07/04/2020	rectal
35748_1#86	ERS5287453	ERR7568920	1238	12	28	Pseudomonas_aeruginosa_2192_RAxML	11	28/04/2020	rectal
35750_4#88	ERS5287287	ERR7569559	1238	12	28	Pseudomonas_aeruginosa_2192_RAxML	11	21/04/2020	rectal
35748_2#45	ERS5293860	ERR7568975	2123	12	28	Pseudomonas_aeruginosa_2192_RAxML	9	05/05/2020	rectal
35748_2#34	ERS5293845	ERR7568964	Novel	12	28	Pseudomonas_aeruginosa_2192_RAxML	265	05/05/2020	rectal
35801_1#19	ERS5286556	ERR7734537	Novel	12	28	Pseudomonas_aeruginosa_2192_RAxML	265	05/05/2020	rectal
35763_4#30	ERS5347582	ERR7569785	1238	12	28	Pseudomonas_aeruginosa_2192_RAxML	81	09/04/2020	rectal
35748_1#20	ERS5287342	ERR7568854	260	5	11	Pseudomonas_aeruginosa_CHA_RAxML	6	23/04/2020	rectal
35801_1#55	ERS5286598	ERR7734573	260	5	11	Pseudomonas_aeruginosa_CHA_RAxML	6	07/05/2020	rectal
35748_2#44	ERS5293858	ERR7568974	260	5	11	Pseudomonas_aeruginosa_CHA_RAxML	6	05/05/2020	rectal
35801_1#30	ERS5286570	ERR7734548	260	5	11	Pseudomonas_aeruginosa_CHA_RAxML	6	05/05/2020	rectal
35748_2#65	ERS5293887	ERR7568995	260	5	11	Pseudomonas_aeruginosa_CHA_RAxML	6	07/05/2020	rectal
35748_1#45	ERS5287384	ERR7568879	260	5	11	Pseudomonas_aeruginosa_CHA_RAxML	6	28/04/2020	rectal
35748_2#2	ERS5293806	ERR7568932	260	5	11	Pseudomonas_aeruginosa_CHA_RAxML	6	30/04/2020	rectal
35748_3#19	ERS5293952	ERR7569022	Novel*	10	23	Pseudomonas_aeruginosa_CHA_RAxML	128	08/04/2020	respiratory
35748_2#64	ERS5293886	ERR7568994	260	5	12	Pseudomonas_aeruginosa_CHA_RAxML	33	07/05/2020	rectal
35748_3#7	ERS5293932	ERR7569010	514	12	28	Pseudomonas_aeruginosa_CHA_RAxML	121	08/04/2020	respiratory
35764_4#3	ERS5348364	ERR7734425	514	12	28	Pseudomonas_aeruginosa_CHA_RAxML	121	08/04/2020	respiratory
35764_1#6	ERS5294195	ERR7734154	Novel	12	28	Pseudomonas_aeruginosa_CHA_RAxML	121	08/04/2020	respiratory
35748_1#34	ERS5287366	ERR7568868	Novel	12	28	Pseudomonas_aeruginosa_0C2E_RAxML	217	27/04/2020	rectal
35173_1#86	ERS5078747	ERR7017962	Novel	12	28	Pseudomonas_aeruginosa_0C2E_RAxML	217	27/04/2020	rectal
35764_4#15	ERS5348383	ERR7734437	1027	11	26	Pseudomonas_aeruginosa_E42AB_RAxML	130	08/04/2020	respiratory
35764_1#23	ERS5294212	ERR7734171	1027	11	26	Pseudomonas_aeruginosa_E42AB_RAxML	130	08/04/2020	respiratory
35748_3#22	ERS5293956	ERR7569025	1027	11	26	Pseudomonas_aeruginosa_E42AB_RAxML	130	08/04/2020	respiratory
35763_4#36	ERS5347594	ERR7569791	309	11	25	Pseudomonas_aeruginosa_E42AB_RAxML	88	09/04/2020	rectal
35763_4#48	ERS5347614	ERR7569803	309*	12	28	Pseudomonas_aeruginosa_E42AB_RAxML	12	07/04/2020	rectal
35763_4#72	ERS5347656	ERR7569827	2875*	10	23	Pseudomonas_aeruginosa_6D92H_ASM369863v1_RAxML	4	12/04/2020	rectal
35748_1#4	ERS5287310	ERR7568838	Novel	12	28	Pseudomonas_aeruginosa_239A_RAxML	183	21/04/2020	rectal
35764_1#49	ERS5294240	ERR7734197	Novel	1	1	Pseudomonas_aeruginosa_AES-1R_RAxML	142	14/04/2020	respiratory
35748_3#48	ERS5293996	ERR7569051	381	1	1	Pseudomonas_aeruginosa_AES-1R_RAxML	142	14/04/2020	respiratory
35658_1#77	ERS5346519	ERR7450371	381	1	2	Pseudomonas_aeruginosa_AES-1R_RAxML	120	11/04/2020	rectal
35748_1#77	ERS5287439	ERR7568911	Novel*	4	10	Pseudomonas_aeruginosa_PAK_RAxML	66	28/04/2020	rectal
35748_2#49	ERS5293865	ERR7568979	553	4	9	Pseudomonas_aeruginosa_PAK_RAxML	12	05/05/2020	rectal
35748_1#90	ERS5287460	ERR7568924	Novel	4	9	Pseudomonas_aeruginosa_PAK_RAxML	12	28/04/2020	rectal
35750_4#7	ERS5287141	ERR7569478	553	4	9	Pseudomonas_aeruginosa_PAK_RAxML	12	14/04/2020	rectal
35750_4#92	ERS5287294	ERR7569563	553*	4	9	Pseudomonas_aeruginosa_PAK_RAxML	12	21/04/2020	rectal
35750_4#43	ERS5287206	ERR7569514	553	4	9	Pseudomonas_aeruginosa_PAK_RAxML	12	16/04/2020	rectal
35748_1#60	ERS5287409	ERR7568894	Novel	4	9	Pseudomonas_aeruginosa_PAK_RAxML	116	28/04/2020	rectal
35750_4#38	ERS5287197	ERR7569509	553	4	9	Pseudomonas_aeruginosa_PAK_RAxML	116	16/04/2020	rectal
35748_1#56	ERS5287403	ERR7568890	553	4	9	Pseudomonas_aeruginosa_PAK_RAxML	127	28/04/2020	rectal
35658_3#20	ERS5213302	ERR7450505	Novel	4	9	Pseudomonas_aeruginosa_PAK_RAxML	127	28/04/2020	rectal
35748_2#17	ERS5293824	ERR7568947	508*	7	15	Pseudomonas_aeruginosa_2C22_RAxML	250	02/05/2020	rectal
35748_3#5	ERS5293928	ERR7569008	Novel*	12	28	Pseudomonas_aeruginosa_2C22_RAxML	111	15/04/2020	respiratory
35763_4#49	ERS5347615	ERR7569804	508	7	15	Pseudomonas_aeruginosa_2C22_RAxML	101	09/04/2020	rectal
35750_3#78	ERS5287108	ERR7569457	Novel	7	15	Pseudomonas_aeruginosa_2C22_RAxML	57	01/05/2020	respiratory
35763_3#29	ERS5347410	ERR7569688	Novel	7	15	Pseudomonas_aeruginosa_2C22_RAxML	82	07/04/2020	nasal
35748_2#73	ERS5293895	ERR7569003	209	12	28	Pseudomonas_aeruginosa_2C22_RAxML	215	26/04/2020	rectal
35748_2#8	ERS5293815	ERR7568938	508	7	15	Pseudomonas_aeruginosa_2C22_RAxML	247	01/05/2020	rectal
35748_2#21	ERS5293829	ERR7568951	274	12	28	Pseudomonas_aeruginosa_2C22_RAxML	252	02/05/2020	rectal
35750_4#29	ERS5287179	ERR7569500	Novel	7	15	Pseudomonas_aeruginosa_2C22_RAxML	78	15/04/2020	rectal
35764_1#13	ERS5294202	ERR7734161	508*	7	16	Pseudomonas_aeruginosa_2C22_RAxML	125	07/04/2020	respiratory
35748_2#26	ERS5293834	ERR7568956	508*	10	23	Pseudomonas_aeruginosa_2C22_RAxML	127	05/05/2020	rectal
35748_1#21	ERS5287344	ERR7568855	111	6	13	Pseudomonas_aeruginosa_1709-12_RAxML	1	23/04/2020	rectal
35750_3#89	ERS5287125	ERR7569468	446	8	18	Pseudomonas_aeruginosa_E429_RAxML	57	08/05/2020	respiratory
35750_3#88	ERS5287124	ERR7569467	446	8	17	Pseudomonas_aeruginosa_E429_RAxML	56	08/05/2020	respiratory
35750_1#70	ERS5286752	ERR7569257	Novel*	10	23	Pseudomonas_aeruginosa_EC22_RAxML	139	21/04/2020	nasal
35748_1#19	ERS5287340	ERR7568853	676	12	28	Pseudomonas_aeruginosa_EC22_RAxML	94	23/04/2020	rectal
35748_1#68	ERS5287424	ERR7568902	242	12	28	Pseudomonas_aeruginosa_EC22_RAxML	145	05/05/2020	rectal
35763_4#7	ERS5347547	ERR7569762	903	12	28	Pseudomonas_aeruginosa_AA43_RAxML	75	09/04/2020	rectal
35748_1#66	ERS5287420	ERR7568900	903	12	28	Pseudomonas_aeruginosa_AA43_RAxML	34	28/04/2020	rectal
35763_4#18	ERS5347560	ERR7569773	903	12	28	Pseudomonas_aeruginosa_AA43_RAxML	34	07/04/2020	rectal
35748_2#3	ERS5293808	ERR7568933	667	11	26	Pseudomonas_aeruginosa_F462_RAxML	10	30/04/2020	rectal
35763_4#52	ERS5347620	ERR7569807	Novel*	12	28	Pseudomonas_aeruginosa_PAO1_v2_RAxML	103	07/04/2020	rectal
35763_4#94	ERS5347685	ERR7569849	Novel*	12	28	Pseudomonas_aeruginosa_PAO1_v2_RAxML	79	14/04/2020	rectal
35763_4#28	ERS5347578	ERR7569783	Novel*	12	28	Pseudomonas_aeruginosa_PAO1_v2_RAxML	79	07/04/2020	rectal
35763_4#59	ERS5347634	ERR7569814	207*	10	23	Pseudomonas_aeruginosa_PAO1_v2_RAxML	112	10/04/2020	rectal
35748_4#22	ERS5294088	ERR7569121	2683	2	3	Pseudomonas_aeruginosa_PAO1_v2_RAxML	253	29/04/2020	respiratory
35764_2#34	ERS5294342	ERR7734278	2683	2	3	Pseudomonas_aeruginosa_PAO1_v2_RAxML	253	29/04/2020	respiratory
35748_1#89	ERS5287458	ERR7568923	Novel	2	4	Pseudomonas_aeruginosa_PAO1_v2_RAxML	235	28/04/2020	rectal
35763_4#19	ERS5347562	ERR7569774	2683*	12	28	Pseudomonas_aeruginosa_PAO1_v2_RAxML	44	09/04/2020	rectal
35764_4#90	ERS5348492	ERR7734512	2099	12	28	Pseudomonas_aeruginosa_PAO1_v2_RAxML	68	05/05/2020	respiratory
35750_2#21	ERS5286836	ERR7569304	436	12	28	Pseudomonas_aeruginosa_PAO1_v2_RAxML	80	22/04/2020	nasal
35763_4#15	ERS5347556	ERR7569770	267	12	28	Pseudomonas_aeruginosa_PAO1_RAxML	3	08/04/2020	rectal
35750_4#23	ERS5287170	ERR7569494	267	12	28	Pseudomonas_aeruginosa_PAO1_RAxML	3	15/04/2020	rectal
35748_1#69	ERS5287426	ERR7568903	267*	12	28	Pseudomonas_aeruginosa_PAO1_RAxML	3	29/04/2020	rectal
35658_1#19	ERS5346432	ERR7450315	267	12	28	Pseudomonas_aeruginosa_PAO1_RAxML	3	08/04/2020	rectal
35748_2#55	ERS5293873	ERR7568985	Novel	12	28	Pseudomonas_aeruginosa_1BAE_RAxML	271	05/05/2020	rectal
35764_1#48	ERS5294238	ERR7734196	309*	11	25	Pseudomonas_aeruginosa_UCBPP-PA14_RAxML	58	15/04/2020	respiratory
35748_3#93	ERS5294056	ERR7569096	508	7	15	Pseudomonas_aeruginosa_2C22_RAxML	16	25/04/2020	respiratory
35748_2#32	ERS5293842	ERR7568962	253	3	5	Pseudomonas_aeruginosa_UCBPP-PA14_RAxML	195	05/05/2020	rectal
35764_2#7	ERS5294313	ERR7734251	508*	7	15	Pseudomonas_aeruginosa_2C22_RAxML	16	25/04/2020	respiratory
35764_4#17	ERS5348386	ERR7734439	Novel	7	15	Pseudomonas_aeruginosa_2C22_RAxML	16	07/04/2020	respiratory
35748_2#5	ERS5293811	ERR7568935	Novel*	10	23	Pseudomonas_aeruginosa_2C22_RAxML	20	30/04/2020	rectal
35748_1#1	ERS5287305	ERR7568835	Novel*	10	23	Pseudomonas_aeruginosa_2C22_RAxML	16	21/04/2020	rectal
35748_3#25	ERS5293960	ERR7569028	508	7	15	Pseudomonas_aeruginosa_2C22_RAxML	16	07/04/2020	respiratory
35748_4#48	ERS5294120	ERR7569147	253	3	5	Pseudomonas_aeruginosa_UCBPP-PA14_RAxML	58	07/05/2020	respiratory
35748_4#40	ERS5294110	ERR7569139	111	6	13	Pseudomonas_aeruginosa_1709-12_RAxML	51	05/05/2020	respiratory
35763_4#92	ERS5347682	ERR7569847	309	11	25	Pseudomonas_aeruginosa_UCBPP-PA14_RAxML	58	14/04/2020	rectal
